# Novel mediation analysis of human plasma proteome and metabolome reveals mediators of improved glycemia after gastric bypass surgery

**DOI:** 10.1101/817494

**Authors:** Jonathan M Dreyfuss, Yixing Yuchi, Hui Pan, Xuehong Dong, Donald C. Simonson, Ashley Vernon, Pratik Aryal, Anish Konkar, Yinong Sebastian, Brandon W Higgs, Joseph Grimsby, Cristina M. Rondinone, Simon Kasif, Barbara B. Kahn, Kathleen Foster, Allison Goldfine, Mary-Elizabeth Patti

## Abstract

Molecular mechanisms by which Roux-en-Y gastric bypass (RYGB) improves glycemic control and metabolism in type 2 diabetes (T2D) remain incompletely understood. In the SLIMM-T2D trial, participants with T2D were randomized to RYGB or nonsurgical management and their fasting plasma proteome and metabolome were analyzed for up to 3 years. To identify analytes that mediate improvement in outcomes, we developed a high-throughput mediation analysis method (Hitman), which is significantly more powerful than existing methods. Top-ranking analyte mediators of glycemia improvement were growth hormone receptor and prolylhydroxyproline, which were more significant than any clinical mediator, including BMI. Beta-alanine and Histidine Metabolism (both including CNDP1) were top differentially regulated pathways, and Valine, Leucine and Isoleucine Degradation was also a top differentially-regulated pathway and a top mediator of improvement in insulin resistance. The identified analytes may serve as novel targets for T2D therapy. More broadly, Hitman can identify analyte mediators of outcomes in randomized trials for which high-throughput data are available.
