## Supplementary material for "Novel mediation analysis of human plasma proteome and metabolome reveals mediators of improved glycemia after gastric bypass surgery": Table S1

### Sheet: demographics
Baseline Demographics for subset of participants for whom proteomic & metabolomic data available at baseline, 3 mo, & 12 mo (n=33)
	DWM (n=15) [Mean (SD)]	RYGB (n=18) [Mean (SD)]
Sex (M/F)	6/9	5/13
Age (years)	51.3 (4.1)	50.5 (8.3)
Race (W/AA/As/NR)	7/7/0/1	13/3/1/1
BMI (kg/m2)	35.8 (3.3)	36.0 (3.6)
Weight (kg)	98.7(16.6)	104.3 (15.8)
T2D duration (years)	8.9 (4.0)	10.9 (6.7)
HbA1c (%)	8.6 (0.8)	8.0 (1.2)

### Sheet: medications
patid	randgroup	Baseline								10% WL/3 month								12 months								24 months								36 months								Total number diabetes meds
	(0 = DWM)	Biguanide	Thiazolidinedione	DPPIV	GLP-1	Secreta-gogue	Insulin		Injectable agent	Biguanide	Thiazolidinedione	DPPIV	GLP-1	Secreta-gogue	Insulin		Injectable agent	Biguanide	Thiazolidinedione	DPPIV	GLP-1	Secreta-gogue	Insulin		Injectable agent	Biguanide	Thiazolidinedione	DPPIV	GLP-1	Secreta-gogue	Insulin		Injectable agent	Biguanide	Thiazolidinedione	DPPIV	GLP-1	Secreta-gogue	Insulin		Injectable agent	Baseline	10% WL/3 months	12 months	24 months	36 months
	(1 = RYGB)	(0 = No) (1 = Yes)	(0 = No) (1 = Yes)	(0 = No) (1 = Yes)	(0 = No) (1 = Yes)	(0 = No) (1 = Yes)	(0 = No) (1 = Yes)	TDD if answer is yes		(0 = No) (1 = Yes)	(0 = No) (1 = Yes)	(0 = No) (1 = Yes)	(0 = No) (1 = Yes)	(0 = No) (1 = Yes)	(0 = No) (1 = Yes)	TDD if answer is yes	(0 = No) (1 = Yes)	(0 = No) (1 = Yes)	(0 = No) (1 = Yes)	(0 = No) (1 = Yes)	(0 = No) (1 = Yes)	(0 = No) (1 = Yes)	(0 = No) (1 = Yes)	TDD if answer is yes	(0 = No) (1 = Yes)	(0 = No) (1 = Yes)	(0 = No) (1 = Yes)	(0 = No) (1 = Yes)	(0 = No) (1 = Yes)	(0 = No) (1 = Yes)	(0 = No) (1 = Yes)	TDD if answer is yes	(0 = No) (1 = Yes)	(0 = No) (1 = Yes)	(0 = No) (1 = Yes)	(0 = No) (1 = Yes)	(0 = No) (1 = Yes)	(0 = No) (1 = Yes)	(0 = No) (1 = Yes)	TDD if answer is yes	(0 = No) (1 = Yes)
1	0	1	0	0	1	0	1	80	0	1	0	0	0	0	1	32	1	1	0	0	0	0	1	54	1																	3	3	3	0	0
2	1	1	0	0	0	0	1	15	0	0	0	0	0	0	0	0	0	0	0	0	0	0	0	0	0	0	0	0	0	0	0		0	0	0	0	0	0	0		0	2	0	0	0	0
13	1	1	0	0	0	0	0	0	0	0	0	0	0	0	0	0	0	0	0	0	0	0	0	0	0	0	0	0	0	0	0		0	0	0	0	0	0	0		0	1	0	0	0	0
14	1	1	0	0	1	1	1	104	0	1	0	0	0	0	1	20	0	1	0	0	0	1	1	12	0	0	0	0	0	1	1		0	0	0	0	0	0	0		0	4	2	3	2	0
16	0	1	0	0	1	1	0	0	0	1	0	0	1	0	0	0	0	1	0	0	1	0	0	0	0																	3	2	2	0	0
17	1	1	0	0	1	0	1	58	0	1	0	0	0	0	0	0	0	0	0	0	0	0	0	0	0	0	0	0	0	0	0		0	0	0	0	0	0	0		0	3	1	0	0	0
20	0	1	0	0	0	0	0	0	0	0	0	0	1	0	0	0	0	0	0	0	1	0	0	0	0	0	0	0	1	0	0		0	0	0	0	1	0	0		0	1	1	1	1	1
21	1	1	0	1	0	0	1	340	0	1	0	0	0	0	1	20	0	1	0	0	0	1	0	0	0	1	0	0	0	0	0		0									3	2	2	1	0
22	1	1	0	0	0	0	1	15	0	0	0	0	0	0	0	0	0	0	0	0	0	0	0	0	0																	2	0	0	0	0
27	0	1	0	0	0	0	1	108	0	1	0	0	0	0	1	74	1	1	0	0	0	0	1	52	0	1	0	0	0	0	1		0	1	0	0	0	0	1		0	2	3	2	2	2
33	1	1	0	0	0	0	0	0	0	0	0	0	0	0	0	0	0	0	0	0	0	0	0	0	0	0	0	0	0	0	0		0	0	0	0	0	0	0		0	1	0	0	0	0
36	0	0	0	1	0	1	1	90	0	0	0	0	0	0	1	140	1	0	0	0	0	1	1	144	1																	3	2	3	0	0
38	0	1	0	0	0	1	0	0	0	1	0	0	0	1	0	0	0	1	0	0	0	1	0	0	0	0	0	0	1	1	1		0	1	0	0	0	0	1		0	2	2	2	3	2
42	0	1	0	0	0	0	1	179	0	1	0	0	0	0	1	81	1	1	0	0	0	0	1	92	1	1	0	0	0	0	1		1	1	0	0	0	0	1		1	2	3	3	3	3
45	1	1	0	0	0	0	1	71	0	0	0	0	0	0	1	20	1	0	0	0	0	0	0	0	0	0	0	0	0	0	0		0	0	0	0	0	0	1		0	2	2	0	0	1
46	1	1	0	0	0	0	1	28	0	1	0	0	0	0	0	0	0	0	0	0	0	0	0	0	0	0	0	0	0	0	0		0	0	0	0	0	0	0		0	2	1	0	0	0
48	0	0	0	0	0	0	1	65	1	0	0	0	0	0	1	50	1	0	0	0	0	0	1	67	1																	2	2	2	0	0
51	0	1	0	0	0	1	0	0	0	1	0	0	0	0	0	0	0	1	0	0	0	0	0	0	0	1	0	0	1	1	1		0	1	0	0	0	1	1		0	2	1	1	4	3
52	1	1	0	0	1	0	1	14	0	1	0	0	0	0	0	0	0	1	0	0	0	0	0	0	0	1	0	0	0	0	0		0	1	0	0	0	0	0		0	3	1	1	1	1
54	1	1	0	0	0	0	1	28	0	1	0	0	0	0	0	0	0	0	0	0	0	0	0	0	0	0	0	0	0	0	0		0	0	0	0	0	0	0		0	2	1	0	0	0
55	1	1	0	0	0	0	0	0	0	1	0	0	0	0	0	0	0	0	0	0	0	0	0	0	0	0	0	0	0	0	0		0	0	0	0	0	0	0		0	1	1	0	0	0
59	0	1	0	0	0	1	0	0	0	1	0	0	1	1	0	0	0	1	0	0	1	1	1	15	0																	2	3	4	0	0
61	0	1	0	1	0	1	0	0	0	1	0	0	1	1	0	0	0	1	0	0	1	1	0	0	0																	3	3	3	0	0
65	1	1	0	0	0	0	1	52	0	1	0	0	0	0	0	0	0	0	0	0	0	0	0	0	0																	2	1	0	0	0
66	1	0	0	0	0	0	1	160	0	0	0	0	0	0	0	0	0	0	0	0	0	0	0	0	0	0	0	0	0	0	0		0	0	0	0	0	0	0		0	1	0	0	0	0
67	1	1	1	0	0	0	1	175	0	0	0	0	0	0	1	50	0	1	0	0	0	0	1	35	0	1	0	0	0	0	1		0	1	0	0	0	0	1		0	3	1	2	2	2
69	1	1	0	0	1	1	1	30	0	1	0	0	0	0	0	0	0	1	0	0	0	0	0	0	0	1	0	0	0	0	0		0	1	0	0	0	0	0		0	4	1	1	1	1
70	0	1	0	0	0	0	0	0	0	1	0	0	0	0	0	0	0	1	0	0	1	0	0	0	0	1	0	1	0	0	0		0	1	0	0	0	0	1		0	1	1	2	2	2
73	0	1	0	0	0	1	0	0	0	1	0	0	1	0	0	0	0	1	0	0	1	0	0	0	0																	2	2	2	0	0
74	0	1	0	0	0	1	0	0	0	0	0	0	1	0	0	0	0	0	0	0	1	0	0	0	0	1	0	0	1	0	0		0	1	0	0	1	0	0		0	2	1	1	2	2
82	0	1	0	0	0	0	0	0	0	1	0	0	1	0	0	0	0	1	0	0	1	0	0	0	0	0	0	0	1	0	0		0									1	2	2	1	0
84	0	1	0	0	0	1	0	0	0	1	0	0	1	1	0	0	0	1	0	0	0	1	0	0	0									1	0	0	0	1	0		0	2	3	2	0	2
89	0	1	0	0	0	1	1	65	0	1	0	0	0	0	1	32	1	1	0	0	0	0	1	33	1	1	0	0	0	0	2		0	1	0	0	0	0	1		0	3	3	3	3	2
98	1	1	0	0	0	1	0	0	0	1	0	0	0	0	1	60	0	1	0	0	0	0	1	60	0																	2	2	2	0	0
99	1	0	1	0	1	1	1	18	0	0	0	0	0	0	1	12	0	0	0	0	0	0	0	0	0	0	0	0	0	0	0		0	0	0	0	0	0	0		0	4	1	0	0	0
100	0	0	0	0	0	0	1	42	0	0	0	0	0	0	1	36	1	0	0	0	0	0	1	37	0	0	0	0	0	0	1		1	0	0	0	1	0	2		0	1	2	1	2	3
101	1	1	0	0	0	0	1	150	0	0	0	0	0	0	1	45	0	0	0	0	0	0	0	0	0	0	0	0	0	0	1		0	0	0	0	0	0	1		0	2	1	0	1	1
102	0	0	0	0	0	0	1	pump ?TDD	0	1	0	0	0	0	1	70	1	1	0	0	0	0	1	75	0																	1	3	2	0	0
	Total #	Baseline								10% WL/3 month								12 months								24 months								36 months
DWM	19	15	0	2	2	10	8		1	14	0	0	8	4	8		8	14	0	0	8	5	9		5	4	0	0	0	1	3		0	8	0	0	2	2	6		1	38	42	41
RYGB	19	17	2	1	5	4	15		0	10	0	0	0	0	7		1	6	0	0	0	2	3		0	6	0	1	5	2	7		2	3	0	0	0	0	3		0	44	18	11
		=IF(C2=”Yes”,1,2) says IF(C2 = Yes, then return a 1, otherwise return a 2).
	Mean	0.789474	0		0.105263	0.526316	0.421053	33.1053	0.0526316	0.736842	0		0.421053	0.210526	0.421053	27.1053	0.421053	0.736842	0		0.421053	0.263158	0.473684	29.9474	0.263158																	2	2.21053	2.15789
	Standard deviation	0.418854	0		0.315302	0.512989	0.507257	51.4219	0.229416	0.452414	0		0.507257	0.418854	0.507257	39.7365	0.507257	0.452414	0		0.507257	0.452414	0.512989	41.2155	0.452414																	0.745356	0.787327	0.83421
	standard error	0.0960917	0		0.0723352	0.117688	0.116373	12.1203	0.0526316	0.103791	0		0.116373	0.0960917	0.116373	9.11618	0.116373	0.103791	0		0.116373	0.103791	0.117688	9.45549	0.103791																	0.170996	0.180625	0.191381
	Mean	0.894737	0.105263		0.263158	0.210526	0.789474	66.2105	0	0.526316	0		0	0	0.368421	11.9474	0.0526316	0.315789	0		0	0.105263	0.157895	5.63158	0																	2.31579	0.947368	0.578947
	Standard deviation	0.315302	0.315302		0.452414	0.418854	0.418854	87.0489	0	0.512989	0		0	0	0.495595	19.3749	0.229416	0.477567	0		0	0.315302	0.374634	15.5749	0																	1.00292	0.705036	0.961237
	standard error	0.0723352	0.0723352		0.103791	0.0960917	0.0960917	19.9704	0	0.117688	0		0	0	0.113697	4.4449	0.0526316	0.109561	0		0	0.0723352	0.085947	3.57314	0																	0.230086	0.161746	0.220523
